# Identification, Purification and Characterization of Mast Cells in Murine Liver Fibrosis: Novel Methods, Expression Signatures and Correlation with Severity

**DOI:** 10.1101/2025.07.25.666577

**Authors:** Christian Penners, Julia Otto, Steffen K. Meurer, Ralf Weiskirchen, Michael Huber, Christian Liedtke

## Abstract

Mast cells (MCs) are myeloid cells of the innate immune system. As a first line of defense, they fulfill effector functions and immune modulatory properties. Upon activation, they release pro-inflammatory mediators such as cytokines and proteases. It has been suggested that MCs may contribute to the development of liver fibrosis. However, investigating hepatic MC biology in mice is challenging due to low MC numbers and a lack of suitable detection techniques relying on MC proteins and their modifications. Here, we evaluated whether the expression strength of MC markers correlates with the degree of liver fibrosis in mice and aimed to determine the frequency and localization of hepatic MCs. We applied both a toxic (DEN/CCl_4_ treatment) and a genetic (Mdr2^-/-^ mice) liver fibrosis model in C57BL/6 mice and found significant correlations between fibrosis grade and the expression of several established MC markers. These correlations were further supported by data analyses from patients with fibrosis and hepatocellular carcinoma (HCC) using publicly available transcriptomics datasets. We used FACS to purify and isolate MCs from fibrotic mouse livers and verified MC signatures by qPCR analysis of MC-specific gene expression. Hepatic MCs were predominantly negative for Mast Cell Protease 5 (*Mcpt5*) and occurred at a low frequency (approximately 1-2% of leukocytes). Using Molecular Cartography^TM^ of fibrotic liver sections, we determined the spatial localization, expression signature, abundance (approximately 2 cells/mm^2^) and cellular environment of murine hepatic MCs.

In summary, we demonstrated the existence of MCs in murine fibrotic livers and defined MC expression signatures that correlate with the strength of liver fibrosis. These findings will help to study MC biology in murine models of liver disease more effectively in the future.
