## Supplementary Table 1 for "Identification, Purification and Characterization of Mast Cells in Murine Liver Fibrosis: Novel Methods, Expression Signatures and Correlation with Severity"

### Sheet: DEN CCl4
		cDNA Transcription 1						cDNA Transcription 2
	Sample Name	-∆Ct Col1a1	-∆Ct Fcer1a	-∆Ct Cpa3	-∆Ct Tpsb2	-∆Ct Mcpt5/Cma1		-∆Ct Col1a1	-∆Ct Kit	-∆Ct Mcpt1	-∆Ct Mcpt2	-∆Ct Mcpt4
DEN/CCl4 Wildtype	#1 1356	-4.66848	-17.2094	-15.0663	-24.2576	-18.5699		-4.66295	-10.8775	-19.5085	-19.8784	-17.9398
	#2 1388	-3.02484	-15.1169	-13.8179	-18.4696	-16.7987		-2.81393	-9.37018	-16.4965	-16.5638	-15.2658
	#3 1387	-6.26159	-16.6881	-16.2258	-22.4429	-18.2654		-5.51979	-12.9222	-19.1273	-21.0017	-17.0534
	#4 1464	-4.39664	-15.8081	-14.1441	-20.7264	-17.3465		-4.18456	-11.4841	-17.8259	-14.9971	-16.9104
	#5 1474	-4.82682	-16.3437	-15.405	-23.5859	-17.8151		-3.32558	-9.38358	-17.4544	-21.3478	-16.1441
	#6 1618	-5.58	-16.5468	-16.4779	-21.6204	-15.369		-6.1639	-12.5427	-13.3556	-14.0596	-14.9264
	#7 1617	-5.55757	-17.1152	-15.92		-17.015		-6.15318	-12.9368	-17.8295	-21.457	-17.4314
	#8 1629	-4.98277	-13.9848	-11.4594	-13.1059	-16.2011		-5.81372	-13.7955	-18.1477		-13.2512
	#9 1627	-5.64778	-17.4846	-14.3089	-17.2667	-17.756		-6.32453	-12.8808	-17.1734	-17.5612	-17.7267
	#10 1626	-4.78636	-16.0577	-15.5821	-20.4583	-15.0535		-5.32267	-13.2395	-14.3927	-16.2844	-15.5305
	#11 1637	-5.05232	-16.0881	-13.2356	-17.6088	-15.1465		-5.68867	-13.6645	-16.6869	-17.5442	-16.1346
	#12 1650	-3.49007	-17.0726	-16.9264	-19.8695	-13.7671		-4.31877	-13.189	-13.1823	-14.2206	-15.7502
	#13 1648	-4.6998	-17.0304	-14.9484	-21.7319	-16.7419		-4.29366	-10.3839	-16.0614	-16.7782	-16.2656
DEN/CCl4 Lrat-cre E1	#1+ 1357	-5.16067	-16.5667	-15.9216	-22.4118	-18.1993		-3.54683	-10.7409	-18.8958	-20.6538	-17.2456
	#2+ 1394	-6.47843	-21.1057	-16.2856	-21.4368	-17.9755		-5.34603	-12.296	-17.2079	-17.0028	-17.6271
	#3+ 1393	-3.57762	-14.3383	-11.4787	-13.5596	-14.8832		-3.47647	-11.7087	-17.2947	-14.0048	-12.7284
	#4+ 1390	-4.5271	-15.5981	-15.5825		-19.1791		-3.86609	-11.3496	-19.036		-17.7986
	#5+ 1389	-5.59065	-16.0597	-15.9524	-18.2863	-18.0069		-4.94322	-12.5115	-17.9502	-19.2331	-16.6971
	#6+ 1423	-4.35761	-15.4564	-14.332		-17.4966		-2.94218	-11.2939	-17.1292	-14.3533	-16.2835
	#7+ 1422	-3.3778	-15.7255	-13.381	-19.926	-16.7047		0.041378	-6.24827	-13.5748	-18.0316	-10.5165
	#8+ 1463	-4.7311	-16.5397	-14.2729	-21.6983	-17.9251		-4.77122	-10.1358	-18.1259	-17.7639	-14.9039
	#9+ 1476	-4.32258	-15.1208	-14.1614	-24.4835	-17.3533		-4.04037	-9.41924	-18.0556	-13.0687	-16.6483
	#10+ 1475	-5.29849	-17.6185	-17.2009	-19.2447	-18.686		-5.27688	-11.8133	-19.7798	-17.5355	-18.2274
	#11+ 1619	-5.9241	-15.8233	-13.9402	-16.746	-16.3079		-6.20598	-12.9114	-15.0505	-16.8505	-16.0075
	#12+ 1638	-5.24119	-16.4333	-15.2564	-20.3725	-16.6022		-4.95402	-11.9655	-16.1028	-18.3426	-16.144
	#13+ 1636	-5.98912	-17.5731	-16.0051	-18.4726	-16.6785		-5.64852	-13.7269	-15.4505	-16.6139	-15.6983
	#14+ 1635	-4.88236	-15.7328	-14.2592	-17.515	-14.321		-5.65421	-10.9317	-13.551	-14.4652	-15.3336
	#15+ 1657	-4.32317	-14.9092	-14.0639	-14.8067	-16.8256		-3.69577	-11.134	-17.6348	-15.0967	-13.6689
	#16+ 1656	-4.82586	-17.1299	-15.9465	-19.0645	-18.1493		-4.33963	-12.536	-16.6522	-15.0588	-17.4468
Ctrl WT	K1 1669	-9.69893	-19.7819	-18.3377	-22.5395	-16.0601		-9.73858	-14.1016	-14.8339	-16.6213	-15.0218
	K2 1670	-9.31868	-19.1891	-15.7063	-24.3646	-16.5412		-9.81079	-12.2692	-16.6415	-18.9004	-15.3396
	K3 1671	-9.53091	-16.9366	-14.5748	-19.1212	-14.4089		-11.1184	-13.3792	-12.5508	-14.812	-14.4073
	K4 1677	-10.1423	-16.6608	-19.1847	-20.9588	-17.3415		-11.2467	-14.025	-18.6671	-20.5113	-15.3267
	K5 1678	-10.5903	-17.6964	-16.8394	-20.4636	-15.872		-10.1917	-13.6394	-13.8739	-18.5523	-14.8102
Ctrl Lrat-cre E1	K1+ 1679	-11.2199	-16.9695	-16.3095	-24.2292	-14.4063		-12.864	-13.0222	-13.5901	-14.2298	-14.9387
	K2+ 1680	-10.9659	-18.8954	-17.2511	-23.5081	-18.185		-11.752	-13.5997	-17.0356	-19.9536	-16.2719
	K3+ 1681	-10.191	-17.3753	-18.4033	-23.1272	-13.9594		-11.5598	-13.2677	-14.4419	-16.7683	-15.532
	K4+ 1682	-10.4196	-17.0013	-15.0716	-18.5955	-16.4714		-10.3369	-13.7753	-14.9899	-17.5221	-16.1224
	K5+ 1683	-11.6723	-18.0628	-16.1816	-21.9409			-12.5216	-12.4773	-20.6722	-16.4216	-16.0167

### Sheet: Mdr2 Knockout
	Sample Name	-∆Ct Col1a1	-∆Ct Kit	-∆Ct Fcer1a	-∆Ct Cpa3	-∆Ct Tpsb2	-∆Ct Mcpt1	-∆Ct Mcpt2	-∆Ct Mcpt4	-∆Ct Mcpt5/Cma1
26w, m, cre-	1 351	-5.38393	-9.94506	-17.5952	-16.7745	-19.3467	-14.0884	-16.3957	-16.0519	-14.6494
	2 354	-5.50419	-10.3649	-17.0933	-16.8275	-24.6718	-17.25	-16.6634	-17.47	-16.9445
	3 441	-4.1145	-9.45407	-16.9402	-15.3232	-18.0559	-16.3247	-15.1684	-16.6691	-16.4404
	4 456	-6.50322	-10.3933	-17.6468	-16.1073		-17.2353	-17.7037	-16.1236	-16.0238
	5 639	-5.5624	-10.1931	-17.3215	-15.7508	-22.1708	-16.5769	-15.6112	-16.741	-16.9344
	6 621	-6.03356	-10.6202	-18.3709	-14.8242	-19.4023	-15.6203	-16.2942	-15.6511	-15.258
26w, f, cre-	7 406	-7.30722	-10.5787	-17.5481	-16.6086	-20.0631	-17.2467	-21.3926	-16.2422	-16.2755
	8 438	-4.64534	-10.6581	-12.8551	-9.36946	-11.751	-15.8662	-12.8046	-10.3765	-13.1313
	9 448	-4.41228	-9.77844	-16.4886	-16.9929	-21.2487	-11.6713	-18.3141	-15.5561	-12.4944
	10 609	-4.44222	-10.0748	-15.3456	-11.181	-14.4493	-14.7349	-16.5421	-12.276	-14.0267
	11 626	-3.99926	-9.90251	-15.1644	-13.9587	-19.0798	-13.6469	-13.3511	-16.048	-14.5848
	12 898	-4.72801	-9.62434	-15.9223	-14.5896	-19.2893	-16.1754	-18.0888	-15.9871	-15.4972
	13 936	-4.22471	-9.15721	-16.2712	-14.4601	-20.3838	-13.6843	-15.6927	-15.2872	-13.1708
26w, m, cre+	14 350	-4.45994	-9.36245	-16.8497	-15.0541	-18.1641	-16.1729	-15.828	-15.7438	-18.3174
	15 421	-5.35406	-9.69865	-16.2014	-15.4938	-20.5149	-12.2432	-17.7505	-14.5377	-12.3056
	16 473	-5.85878	-9.87242	-16.293	-16.3858		-16.3701	-17.8087	-17.2644	-16.6209
	17 612	-5.96652	-11.0887	-18.4745	-17.5292	-24.878	-16.1043	-17.4663	-17.6685	-16.6224
	18 620	-6.628	-10.8713	-16.6661	-16.7783		-14.4295	-18.0527	-16.3977	-14.5009
	19 622	-6.15031	-10.5173	-18.0622	-17.4221	-21.9726	-17.9538		-17.0317	-18.5859
	20 623	-5.37463	-10.4021	-14.0605	-10.9628	-13.1546	-17.0564	-17.0248	-11.0849	-14.1517
	21 629	-4.97881	-9.59595	-17.2268	-15.1806	-18.8128	-12.9825	-16.745	-15.1829	-17.2568
	22 630	-6.07871	-9.91693	-17.1167	-13.8849	-15.9981	-16.6902	-17.7824	-14.1506	-16.0901
26w, f, cre+	23 458	-4.3315	-8.95897	-15.382	-14.3966	-17.8661	-14.1564	-17.4482	-14.6732	-14.5583
	24 459	-3.05468	-9.09242	-16.3	-15.5479		-16.2869	-15.5295	-16.804	-15.9481
	25 460	-4.73967	-9.92816	-14.9804	-15.3256	-19.1235	-13.5595	-18.4312	-15.8762	-13.5866
	26 608	-4.67763	-9.82181	-16.4749	-13.3871	-15.7662	-16.5347	-15.4022	-14.6085	-15.6819
	27 610	-4.33708	-9.45811	-15.6708	-15.4396	-20.2077	-14.4378	-14.234	-16.6781	-17.0106
	28 611	-3.92245	-9.8999	-14.2049	-14.1661	-19.1233	-17.0719	-18.5155	-16.2493	-16.312
	29 624	-4.30723	-9.22389	-15.4204	-15.4123	-21.9224	-16.4623	-21.5396	-16.7347	-16.8021
	30 625	-4.57599	-9.79385	-15.0399	-15.3453	-19.3663	-15.1346	-14.3815	-16.6397	-17.4764
52w, m, cre-	31 254	-7.28144	-11.5589	-16.2652	-16.749	-23.0614	-14.7115	-22.4524	-17.3673	-14.9881
	32 294	-6.34836	-11.1927	-15.9416	-15.2224	-20.4946	-18.0472	-18.4074	-17.1552	-17.3713
	33 313	-5.4654	-10.4891	-15.2395	-13.1188	-14.4407	-13.746	-17.9624	-12.9218	-13.3103
	34 359	-8.84569	-9.66679	-15.7857	-15.0423	-18.259	-18.3097	-21.507	-16.2181	-16.8376
	35 457	-7.78475	-11.2513	-16.5566	-16.5409	-24.5119	-17.537		-16.8242	-16.003
	36 882	-4.71434	-10.3596	-18.2174	-15.8265	-19.566	-17.9738	-17.715	-17.7949	-16.0569
52w, f, cre-	37 247	-4.29939	-9.78611	-14.9743	-14.1789	-17.7948	-17.5048	-16.5709	-15.6005	-16.4597
	38 281	-3.18847	-9.66837	-15.404	-13.4862	-14.7383	-17.6294	-17.7916	-13.7315	-15.1168
	39 283	-4.03159	-9.07916	-15.5429	-13.7911	-18.4202	-16.1385	-15.7575	-16.4071	-15.7159
	40 287	-7.90652	-10.9966	-15.9315	-14.8323	-17.977	-15.2211	-18.1767	-15.482	-14.4874
	41 288	-7.40807	-9.70682	-13.5329	-11.5897	-13.4305	-16.4857	-17.1805	-12.1274	-13.2184
	42 479	-3.53864	-10.2647	-15.2241	-13.8149	-15.8491	-17.7602		-14.1533	-15.6099
	43 480	-5.21026	-10.0335	-16.6331	-14.9778	-20.2875	-18.5847		-15.6114	-16.0048
52w, m, cre+	44 286	-6.60866	-10.8271	-16.4121	-15.7545	-18.5366	-18.8878	-21.7565	-15.7646	-16.7455
	45 305	-5.59655	-9.70656	-17.4493	-15.7397	-18.6041	-16.2572	-17.0891	-16.2443	-15.8993
	46 507	-4.45754	-9.68626	-17.5424	-16.9441	-21.8737	-16.9825	-24.3498	-16.1455	-17.0989
	47 725	-5.50203	-10.2216	-16.8076	-15.4506	-19.5714	-15.2528	-16.3502	-15.6591	-15.7429
	48 750	-6.22949	-11.1948	-17.2982	-18.6987	-22.2295	-15.6481	-19.0224	-17.0332	-15.7889
	49 836	-6.87314	-10.3304	-14.6618	-11.357	-12.856	-16.0656	-16.2983	-11.5161	-13.5999
	50 891	-5.56118	-9.76185	-15.9981	-14.531	-17.1977	-17.5904	-15.8151	-15.1321	-17.4324
52w, f, cre+	51 252	-3.71739	-9.74067	-15.9203	-14.4331	-21.6367	-16.7742	-16.005	-16.4401	-16.2354
	52 376	-3.76153	-10.4992	-16.3055	-15.1487	-18.6008	-15.8618	-16.1402	-15.5623	-15.0525
	53 377	-4.06324	-9.17728	-13.8659	-10.7776	-11.7936	-13.0236	-13.6704	-10.5875	-13.211
	54 498	-4.58489	-9.18824	-14.413	-13.5769	-14.7311	-14.2567	-12.2165	-15.6482	-16.2263
	55 557	-4.90714	-9.13729	-15.1429	-16.2458	-18.4173	-15.5502	-15.4007	-15.8647	-16.3641
	56 558	-5.63992	-9.36943	-16.0301	-14.926	-18.116	-17.5291	-18.1969	-16.0839	-17.2749
	57 722	-4.05444	-9.59255	-13.5738	-10.8653	-12.3323	-12.0021	-17.2609	-11.1323	-11.8382
	58 733	-5.3644	-9.61226	-14.8441	-13.0119	-14.9056	-18.2668	-16.8824	-13.2863	-16.6285
	59 748	-4.17122	-10.4236	-16.5917	-14.568	-16.5324	-17.3949	-16.447	-15.3065	-16.4498
	60 717	-4.67731	-9.26464	-12.8496	-10.8123	-12.4653	-14.5817	-13.47	-11.4606	-13.8894
	61 718	-5.73808	-11.9154	-10.9011	-7.45721	-10.5631	-20.1506	-21.5368	-8.60744	-11.9403
	62 719	-4.65872	-9.65881	-15.5453	-15.4686	-22.5964	-15.4444	-19.8127	-16.6866	-15.5113
Wildtypes	64 412K	-8.77857	-10.8162	-14.8826	-14.5623	-16.651	-15.2658	-18.0463	-14.9942	-14.2853
	65 881K	-7.68783	-9.55736	-15.4836	-13.7021	-14.2782	-15.4615	-21.5262	-13.2529	-15.0537
	66 95K	-7.79367	-8.99595	-15.733	-13.0416	-13.8142	-17.352	-20.464	-12.4331	-14.9908
	67 96K	-8.18432	-10.1612	-16.573	-14.4759	-16.135	-17.5849	-21.787	-15.1853	-16.9519
	68 407K	-9.37889	-11.1671	-16.6257	-16.1657	-21.1255	-17.2682	-22.5935	-18.189	-17.2562
